# Assessing the remarkable morphological diversity and transcriptomic basis of leaf shape in *Ipomoea batatas* (sweetpotato)

**DOI:** 10.1101/520650

**Authors:** Sonal Gupta, David M. Rosenthal, John R. Stinchcombe, Regina S. Baucom

## Abstract

- Leaf shape, a spectacularly diverse plant trait, varies across taxonomic levels, geography, and in response to environmental differences. However, comprehensive intraspecific analyses of leaf shape variation across variable environments is surprisingly absent. Here, we perform a multi-level analysis of leaf shape using diverse accessions of sweetpotato (*Ipomoea batatas*), and uncover the role of genetics, environment, and GxE on this important trait.
- We examine leaf shape using a variety of morphometric analyses, and complement this with a transcriptomic survey to identify gene expression changes associated with shape variation. Additionally, we examine the role of genetics and environment on leaf shape by performing field studies in two geographically separate common gardens.
- We show that extensive leaf shape variation exists within *I. batatas*, and identify promising candidate genes underlying this variation. Interestingly, when considering traditional measures, we find that genetic factors are largely responsible for most of leaf shape variation, but that the environment is highly influential when using more quantitative measures *via* leaf outlines.
- This extensive and multi-level examination of leaf shape shows an important role of genetics underlying a potentially important agronomic trait, and highlights that the environment can be a strong influence when using more quantitative measures of leaf shape.
