## Supplementary material for "Assessing the remarkable morphological diversity and transcriptomic basis of leaf shape in *Ipomoea batatas* (sweetpotato)": Table S1

### Sheet: Accessions_for_field_study
Number	Accession	Location	Source
1	153905	Japan	USDA			Online Source of slips: http://www.duckcreekfarms.com/ordernow.html
2	208029	Cuba	USDA
3	208886	Puerto Rico	USDA
4	286629	China	USDA
5	315349	Solomon Islands	USDA
6	318848	New Caledonia	USDA
7	344123	Japan	USDA
8	344124	Philippines	USDA
9	376945	Guatemala	USDA
10	508521	China	USDA
11	508526	Puerto Rico	USDA
12	531122	Peru	USDA
13	531134	Costa Rica	USDA
14	538343	Puerto Rico	USDA
15	538347	Taiwan	USDA
16	564154	Papua	USDA
17	564160	Australia	USDA
18	564161	Puerto Rico	USDA
19	566609	Louisiana	USDA
20	566613	Louisiana	USDA
21	566615	South Carolina	USDA
22	566616	North Carolina	USDA
23	566617	North Carolina	USDA
24	566618	Alabama	USDA
25	566619	Louisiana	USDA
26	566624	Louisiana	USDA
27	566625	South Carolina	USDA
28	566627	Georgia	USDA
29	566630	Louisiana	USDA
30	566634	New mexico	USDA
31	566636	Louisiana	USDA
32	566638	North Carolina	USDA
33	566646	North Carolina	USDA
34	566647	South Carolina	USDA
35	566658	North Carolina	USDA
36	573313	Papua	USDA
37	573318	Tonga	USDA
38	585011	Ethiopia	USDA
39	585051	Nigeria	USDA
40	585054	Tonga	USDA
41	585061	India	USDA
42	585065	Bangladesh	USDA
43	585067	Korea	USDA
44	585072	Korea	USDA
45	585079	Guatemala	USDA
46	585080	Guatemala	USDA
47	585085	Mexico	USDA
48	585092	Guatemala	USDA
49	585108	Philippines	USDA
50	585111	Papua	USDA
51	592993	Puerto Rico	USDA
52	595868	Japan	USDA
53	599372	Tonga	USDA
54	599384	Peru	USDA
55	599386	Peru	USDA
56	599387	Peru	USDA
57	599392	China	USDA
58	606273	China	USDA
59	612673		USDA
60	612701	Peru	USDA
61	620764	Uruguay	USDA
62	628761	North Carolina	USDA
63	633442	Uruguay	USDA
64	634379	North Carolina	USDA
65	645581		USDA
66	653843	South Carolina	USDA
67	670014	Louisiana	USDA
68	Ginseng		Online

### Sheet: Accession_for_Greenhouse_study 
Number	Accession	Location	Source
1	153905	Japan	USDA
2	208029	Cuba	USDA
3	208886	Puerto Rico	USDA
4	286629	China	USDA
5	318848	New Caledonia	USDA
6	344123	Japan	USDA
7	344124	Philippines	USDA
8	376945	Guatemala	USDA
9	508521	China	USDA
10	508526	Puerto Rico	USDA
11	531122	Peru	USDA
12	531134	Costa Rica	USDA
13	538343	Puerto Rico	USDA
14	538347	Taiwan	USDA
15	564154	Papua	USDA
16	564160	Australia	USDA
17	566609	Louisiana	USDA
18	566613	Louisiana	USDA
19	566615	South Carolina	USDA
20	566616	North Carolina	USDA
21	566617	North Carolina	USDA
22	566618	Alabama	USDA
23	566625	South Carolina	USDA
24	566627	Georgia	USDA
25	566630	Louisiana	USDA
26	566636	Louisiana	USDA
27	566638	North Carolina	USDA
28	566646	North Carolina	USDA
29	566647	South Carolina	USDA
30	573313	Papua	USDA
31	573318	Tonga	USDA
32	585051	Nigeria	USDA
33	585054	Tonga	USDA
34	585061	India	USDA
35	585065	Bangladesh	USDA
36	585067	Korea	USDA
37	585079	Guatemala	USDA
38	585080	Guatemala	USDA
39	585085	Mexico	USDA
40	585092	Guatemala	USDA
41	585108	Philippines	USDA
42	585111	Papua	USDA
43	592993	Puerto Rico	USDA
44	595868	Japan	USDA
45	599372	Tonga	USDA
46	599384	Peru	USDA
47	599387	Peru	USDA
48	599392	China	USDA
49	606273	China	USDA
50	612673		USDA
51	612701	Peru	USDA
52	620764	Uruguay	USDA
53	628761	North Carolina	USDA
54	633442	Uruguay	USDA
55	634379	North Carolina	USDA
56	653843	South Carolina	USDA
57	670014	Louisiana	USDA
