## Supplementary material for "Assessing the remarkable morphological diversity and transcriptomic basis of leaf shape in *Ipomoea batatas* (sweetpotato)": Table S2

### Sheet: CircularityDEGs
TranscriptID	logFC	logCPM	LR	Pval	FDR	Gene Description
trn15586	-6.71463	-0.273941	29.236	6.40787e-08	0.000527128
trn31906	6.18132	2.93059	17.7275	2.54918e-05	0.0299575	uncharacterized protein LOC109179738 isoform X1 [Ipomoea nil]
trn27897	0.912144	4.90937	17.7602	2.50573e-05	0.0299575	alpha-aminoadipic semialdehyde synthase [Ipomoea nil]
trn31456	3.12486	-0.555528	16.1162	5.95719e-05	0.0426134
trn7819	-3.90858	4.36644	118.903	1.09987e-27	3.61913e-23	uncharacterized protein LOC109165243 [Ipomoea nil]
trn2362	1.1923	4.74262	17.1811	3.39801e-05	0.0319462	putative pumilio homolog 19 isoform X1 [Ipomoea nil]
trn7871	-4.42576	4.10109	19.4126	1.05309e-05	0.015302
trn32367	3.51765	1.55083	19.8277	8.47461e-06	0.0139429	uncharacterized protein LOC109156569 [Ipomoea nil]
trn30022	1.87053	1.64131	17.2421	3.29069e-05	0.0319462	uncharacterized protein LOC109172115 [Ipomoea nil]
trn23827	1.83256	1.02668	16.2038	5.68811e-05	0.042538	putative serine/threonine-protein kinase [Ipomoea nil]
trn18531	-1.95362	0.620577	16.3943	5.14395e-05	0.0403004
trn2947	-5.79176	-0.922874	20.2226	6.89337e-06	0.0135525
trn28936	1.08431	2.27251	16.8502	4.04495e-05	0.035026	uncharacterized protein LOC109167727 [Ipomoea nil]
trn18537	0.677303	5.40826	16.7572	4.24814e-05	0.0358423	NADP-dependent malic enzyme isoform X1 [Ipomoea nil]
trn25154	3.42307	2.14167	27.5574	1.52504e-07	0.00100363	uncharacterized protein LOC109158742 [Ipomoea nil]
trn14649	-2.56148	2.36687	19.4396	1.03833e-05	0.015302	uncharacterized protein LOC109192311 [Ipomoea nil]
trn6212	1.36193	3.3031	19.9275	8.04344e-06	0.01393	calmodulin-binding protein 60 B [Ipomoea nil]
trn6221	-2.43694	0.282897	20.7042	5.35994e-06	0.0117579	uncharacterized protein LOC109147246 [Ipomoea nil]
trn15875	-2.42525	1.34285	24.6562	6.85236e-07	0.0032211	hypothetical protein VITISV_040416 [Vitis vinifera]
trn21524	5.94394	-0.760688	22.8159	s	0.00595163	uncharacterized protein LOC109159932 [Ipomoea nil]
trn32482	-1.15799	6.28402	16.1346	5.89974e-05	0.0426134	probable GTP-binding protein OBGM, mitochondrial [Ipomoea nil]
trn26281	2.0607	0.0423124	17.5818	2.75203e-05	0.0305652	probable inositol transporter 2 [Ipomoea nil]
trn27202	2.08539	0.352814	18.8133	1.44159e-05	0.0197648	exocyst complex component EXO70A1 [Ipomoea nil]
trn21799	3.22025	1.87675	22.899	1.70736e-06	0.00595163	uncharacterized protein LOC109167502 [Ipomoea nil]
trn24081	1.33732	1.05777	17.2678	3.24636e-05	0.0319462	extra-large guanine nucleotide-binding protein 1 [Ipomoea nil]
trn3974	-1.38841	2.50588	16.5666	4.69714e-05	0.0386399
trn587	-2.33916	5.85247	19.991	7.78064e-06	0.01393	zinc finger BED domain-containing protein RICESLEEPER 2 [Gossypium hirsutum]
trn28453	3.95293	1.36188	21.6324	3.30234e-06	0.00856795	uncharacterized protein LOC109159849 [Ipomoea nil]
trn13822	-3.68	1.18037	16.9378	3.86243e-05	0.035026
trn22297	5.2757	-1.17335	16.8622	4.01951e-05	0.035026	uncharacterized protein LOC109147742 [Ipomoea nil]
trn24191	3.42862	-0.513689	17.4689	2.9205e-05	0.0309997	uncharacterized protein LOC109166016 [Ipomoea nil]
trn22514	5.77202	-0.880204	24.7003	6.69729e-07	0.0032211	protein FAR1-RELATED SEQUENCE 5 [Ipomoea nil]
trn30836	5.39985	-1.10742	19.3829	1.06958e-05	0.015302	uncharacterized protein LOC109163420 [Ipomoea nil]
trn7122	-4.39615	-0.952544	20.7851	5.13819e-06	0.0117579
trn4686	1.60211	1.52107	16.4036	5.11867e-05	0.0403004	uncharacterized protein LOC109186629 [Ipomoea nil]
trn18073	-3.36582	-1.11358	15.8552	6.83787e-05	0.0478724
trn786	-3.47623	-0.493504	20.1928	7.00176e-06	0.0135525	uncharacterized protein LOC109152023 [Ipomoea nil]
trn9340	1.02936	6.09546	22.6051	1.9896e-06	0.00595163	2-oxoisovalerate dehydrogenase subunit alpha 1, mitochondrial isoform X1 [Ipomoea nil]
trn7259	-3.67408	2.28924	17.1866	3.38818e-05	0.0319462	uncharacterized protein LOC109167502 [Ipomoea nil]
trn19663	-0.775362	7.20873	17.9617	2.2539e-05	0.0289404
trn32090	4.66718	-0.704698	16.2745	5.47958e-05	0.0419315
trn75	-2.04692	1.81054	22.726	1.86823e-06	0.00595163
trn24709	5.47835	-1.06761	30.9658	2.6261e-08	0.000288039
trn10704	-1.81892	2.2688	36.336	1.66072e-09	2.73229e-05
trn1415	-2.47399	2.14715	21.5849	3.385e-06	0.00856795	uncharacterized protein LOC109176462 [Ipomoea nil]
trn7490	-1.92282	-0.201239	17.5581	2.78668e-05	0.0305652
trn10844	-1.09814	5.01514	17.9342	2.28674e-05	0.0289404	uncharacterized protein LOC109185773 [Ipomoea nil]

### Sheet: AspectRatioDEGs
TranscriptID	logFC	logCPM	LR	Pval	FDR	Gene Description
trn3844	-6.19276	-0.914569	17.8141	2.43566e-05	0.00902055	---NA---
trn29162	-5.91577	-1.04925	19.0352	1.28331e-05	0.00545927	uncharacterized protein LOC109164833
trn22675	-5.08706	-1.56083	15.9574	6.47825e-05	0.0188829	40S ribosomal S18
trn32506	-4.89985	-0.652259	14.7857	0.000120444	0.0293921	---NA---
trn14734	-4.84795	1.59075	15.4652	8.4037e-05	0.022611	---NA---
trn18067	-4.66071	3.04811	16.7153	4.34295e-05	0.0142453	---NA---
trn6468	-4.25383	-0.656069	16.6903	4.40049e-05	0.0142812	uncharacterized protein LOC109189836
trn3633	-4.02285	-0.731762	32.0391	1.51099e-08	1.32128e-05	uncharacterized protein LOC109167542
trn23980	-3.97743	0.334602	16.3695	5.21164e-05	0.0159284	uncharacterized protein LOC109172940
trn20980	-3.87223	-0.130473	20.8482	4.97155e-06	0.00252426	uncharacterized protein LOC109167502
trn13484	-3.80552	1.69405	17.8856	2.34591e-05	0.00898344	---NA---
trn28250	-3.68946	-0.961795	20.4244	6.20331e-06	0.00305125	SABRE isoform X3
trn6620	-3.58618	-0.377233	23.6716	1.14255e-06	0.000749319	nuclear transcription factorY subunitA-1
trn20511	-3.40737	2.79988	15.0716	0.000103506	0.0262332	replication A70kDa DNA-binding subunitD
trn22296	-3.28588	0.277062	15.5435	8.06285e-05	0.0220712	uncharacterized protein LOC109159918
trn19920	-3.25616	0.832447	17.184	3.39289e-05	0.0116235	uncharacterized protein LOC109184888
trn28977	-3.12296	0.727832	18.7159	1.51712e-05	0.00636788	---NA---
trn19406	-3.09297	3.05654	25.8736	3.64523e-07	0.000266865	uncharacterized protein LOC109184133isoformX2
trn6740	-3.0848	-0.534338	17.2569	3.2651e-05	0.0114206	---NA---
trn28761	-3.07376	2.90535	16.051	6.16606e-05	0.018312	UDP-glycosyltransferase73C6
trn9778	-2.95386	4.82843	14.3566	0.000151249	0.0350098	chalcone synthase
trn19330	-2.87739	5.46648	13.6573	0.000219383	0.0461744	flavonol synthase
trn11436	-2.87394	0.556454	21.0777	4.41029e-06	0.00235315	---NA---
trn24286	-2.762	1.62244	20.9324	4.75781e-06	0.00249626	serine carboxypeptidase II-2
trn3547	-2.72125	1.47898	20.5135	5.92121e-06	0.00295872	---NA---
trn16487	-2.70325	-0.155775	17.0881	3.56848e-05	0.0120791	---NA---
trn14298	-2.47923	1.00341	19.4775	1.01792e-05	0.00460814	---NA---
trn6368	-2.4043	2.01435	14.6113	0.00013212	0.03131	zincfinger ZAT10
trn22596	-2.32494	-0.663267	14.1584	0.000168044	0.0380578	cytochrome P45087A3
trn20290	-2.25873	1.94156	16.7148	4.34418e-05	0.0142453	---NA---
trn22090	-2.21522	-0.381232	15.6524	7.61176e-05	0.0215872	uncharacterized protein LOC109161858
trn11544	-2.20593	-0.76382	14.0553	0.000177509	0.0399143	---NA---
trn17932	-2.00322	0.843326	23.1235	1.51921e-06	0.000919709	3-hydroxy-3-methyl glutaryl-coenzymeA reductase
trn11067	-1.94315	4.32514	23.514	1.24006e-06	0.000780744	14kDa proline-rich
trn8035	-1.93752	-0.195734	13.8179	0.000201413	0.0440311	beta-glucosidase 3B
trn25053	-1.85615	3.57846	15.6245	7.72465e-05	0.0217118	LIGHT-DEPENDENTSHORTHYPOCOTYLS 10
trn9654	-1.84385	4.94496	36.864	1.26666e-09	1.13927e-06	metal transporter N ramp3
trn14392	-1.82593	2.44618	24.6293	6.94878e-07	0.00046542	---NA---
trn16809	-1.81923	1.543	17.8362	2.40756e-05	0.00902055	late blight resistance homolog R1A-10 isoform X1
trn17189	-1.8052	2.952	18.258	1.92912e-05	0.00787944	---NA---
trn16582	-1.69092	5.58387	40.6838	1.78968e-10	1.81739e-07	general transcription factor IIH subunit2
trn30142	-1.66519	2.24642	19.2376	1.15418e-05	0.00497719	TMVresistanceN
trn21758	-1.66055	-0.0342387	13.7652	0.000207137	0.044662	---NA---
trn27860	-1.64221	3.88763	15.5139	8.18993e-05	0.0222258	TPX2isoformX2
trn13339	-1.51096	1.76429	16.5474	4.74483e-05	0.0149367	---NA---
trn12007	-1.45155	1.52263	14.7689	0.000121524	0.0294276	pentatricopeptiderepeat-containingchloroplastic
trn15316	-1.37563	6.04738	30.9273	2.6788e-08	2.21918e-05	mitogen-activatedkinasekinasekinase1
trn27962	-1.37411	2.6747	19.5816	9.63949e-06	0.00446252	cytochromeP45082C4
trn6736	-1.36305	1.25302	17.8832	2.34889e-05	0.00898344	---NA---
trn11184	-1.309	0.74677	14.8336	0.000117424	0.0291063	DOWNYMILDEWRESISTANCE6
trn1163	-1.05454	3.47542	16.343	5.28503e-05	0.0159974	---NA---
trn24601	-1.02174	5.29983	14.4914	0.000140803	0.0330781	vinorinesynthase
trn31149	-0.921672	3.90024	17.4035	3.02268e-05	0.0106914	uncharacterized protein LOC109159759
trn20395	-0.863541	5.01568	14.8071	0.000119084	0.0292873	cytochromeP45085A1
trn28939	-0.852162	4.07718	15.4394	8.51945e-05	0.0227282	RETICULATA-RELATEDchloroplastic
trn14116	-0.838508	5.51423	17.7799	2.47996e-05	0.00907779	uncharacterized protein LOC109153887isoformX1
trn10346	-0.780302	8.85584	16.7384	4.29045e-05	0.0142453	TMVresistanceN
trn5339	0.669576	5.91772	14.3367	0.000152852	0.0351226	probableN-succinyldiaminopimelateaminotransferase
trn13457	0.732741	6.17772	14.6411	0.000130049	0.0312515	Histone
trn16899	0.757144	4.03975	15.9648	6.45326e-05	0.0188829	peptidyl-tRNAhydrolasemitochondrial
trn390	0.793156	5.54774	23.5865	1.19424e-06	0.000767241	30Sribosomalchloroplastic
trn17667	0.882496	6.67936	13.7663	0.000207012	0.044662	serinecarboxypeptidase18
trn16972	0.891298	4.32242	23.2172	1.44694e-06	0.000893131	Membranelipo
trn5308	0.913065	6.48917	14.2943	0.00015634	0.0356636	7-deoxyloganeticacidglucosyltransferase
trn18998	0.940642	2.75	13.4285	0.000247833	0.0493784	---NA---
trn14244	0.997249	3.66518	13.6519	0.000220018	0.0461744	cytochromechloroplastic
trn11037	1.0505	4.6674	13.4578	0.000243984	0.0493784	---NA---
trn9656	1.09136	4.06148	13.594	0.000226908	0.0473052	uncharacterized protein LOC109167502
trn15133	1.11721	6.2646	22.1979	2.45942e-06	0.00143375	uncharacterized protein LOC109161799isoformX1
trn14300	1.20034	4.09319	14.3629	0.000150745	0.0350098	upstream activation factor subunits pp27
trn9628	1.24	3.40136	18.5362	1.66704e-05	0.00690507	NACdomain-containing72
trn32854	1.24736	6.12006	15.3129	9.109e-05	0.0238959	STRICTOSIDINESYNTHASE3
trn13578	1.25581	3.96209	16.4973	4.87184e-05	0.015121	HMG-Y-relatedB
trn1600	1.34422	3.10278	19.6241	9.42749e-06	0.00442951	---NA---
trn31849	1.36121	2.94394	15.5715	7.94434e-05	0.0220712	---NA---
trn263	1.43256	3.23387	17.5806	2.75386e-05	0.0098513	---NA---
trn19343	1.44001	5.37397	13.6526	0.000219939	0.0461744	---NA---
trn23011	1.49692	2.13794	17.1817	3.39696e-05	0.0116235	---NA---
trn7732	1.66686	2.91079	16.4866	4.89943e-05	0.015121	endoglucanase1
trn11337	1.67065	1.68714	13.4308	0.000247525	0.0493784	shikimateO-hydroxycinnamoyltransferase
trn30656	1.69556	1.99955	13.4551	0.000244338	0.0493784	---NA---
trn8979	1.75933	1.42378	19.3952	1.06275e-05	0.00471203	---NA---
trn22102	1.77377	0.174772	20.3139	6.57197e-06	0.00318286	ABCtransporterGfamilymember11
trn15666	1.85548	2.96894	13.9366	0.000189078	0.0419167	typeIinositolpolyphosphate5-phosphatase12
trn1108	1.91607	3.71767	28.9047	7.60276e-08	6.13679e-05	probablereceptorkinaseAt4g39110
trn8754	2.03878	-0.149934	17.7216	2.5571e-05	0.00925259	HelicaseSEN1
trn17919	2.17708	0.876854	27.4334	1.62597e-07	0.000127964	---NA---
trn22144	2.23272	-0.356747	15.7719	7.14557e-05	0.0204493	---NA---
trn26216	2.24046	1.94827	15.0681	0.000103703	0.0262332	retrotransposonTy1-copiasubclass
trn22271	2.31536	-0.655659	16.6546	4.48417e-05	0.0144042	uncharacterized protein LOC109152409
trn7640	2.38099	-0.132318	22.0901	2.6015e-06	0.001489	uncharacterized protein LOC109154682
trn24267	2.55132	0.45418	24.9948	5.74839e-07	0.000411271	feruloyl CoA 6'-hydroxylase2
trn10955	2.56315	-0.38684	18.2352	1.95234e-05	0.00787944	---NA---
trn17974	2.59971	1.85496	19.2701	1.13467e-05	0.00496102	transcriptionrepressorOFP7
trn29235	2.60787	2.55035	19.7789	8.69352e-06	0.00414654	---NA---
trn24268	2.63142	1.19086	14.609	0.000132282	0.03131	Retrovirus-relatedPolpolyfromtransposonTNT1-94
trn33246	2.65401	0.565196	16.5995	4.6162e-05	0.0146786	---NA---
trn22045	2.79477	-0.304308	20.8759	4.90024e-06	0.00252426	---NA---
trn31752	2.82084	2.36224	21.7615	3.08735e-06	0.00173553	---NA---
trn22179	2.93504	-0.071375	24.7888	6.39685e-07	0.000447495	uncharacterized protein LOC109153176
trn20979	2.97383	3.12576	31.1694	2.36464e-08	2.01186e-05	retroelementpolpoly
trn5666	2.98687	0.171755	15.0597	0.000104166	0.0262332	LINE-typeretrotransposonLIbDNA
trn13529	3.00069	1.47484	22.6797	1.91378e-06	0.00113671	---NA---
trn28038	3.0192	2.55094	61.4555	4.52852e-15	5.09135e-12	uncharacterized protein LOC109150726
trn29236	3.03745	3.18514	13.872	0.000195697	0.0430808	---NA---
trn32199	3.04091	3.03883	14.9661	0.00010946	0.0273475	---NA---
trn6609	3.07318	-0.107174	15.1918	9.71248e-05	0.0252685	uncharacterized protein LOC109169380
trn25153	3.13285	0.376157	15.3797	8.79301e-05	0.0232608	---NA---
trn32083	3.14959	0.841341	13.9968	0.000183127	0.0408853	---NA---
trn27289	3.17745	2.05064	37.8794	7.52569e-10	6.9679e-07	NRT1PTRFAMILY
trn30570	3.20624	0.869203	15.1101	0.000101422	0.0261702	uncharacterized protein LOC109189132
trn32095	3.23736	4.09127	202.644	5.53283e-46	1.16116e-42	---NA---
trn7819	3.29968	3.96751	198.416	4.63006e-45	9.10964e-42	uncharacterized protein LOC109165243
trn21305	3.31031	1.15799	38.4184	5.70916e-10	5.44619e-07	uncharacterized protein LOC109185067
trn24219	3.38127	1.94696	18.0437	2.15893e-05	0.00860292	uncharacterized protein LOC105180271
trn20285	3.38871	1.81734	16.1301	5.91358e-05	0.0177295	G2mitotic-specificcyclin-2
trn2851	3.41439	-0.453586	17.9175	2.30685e-05	0.00898344	---NA---
trn2961	3.48333	1.63901	38.6995	4.94334e-10	4.86301e-07	nuclearvalosin-containing
trn21793	3.59616	0.933396	15.5496	8.03675e-05	0.0220712	uncharacterized protein LOC105166321
trn6021	3.6621	2.16342	13.4991	0.000238672	0.0493784	uncharacterized protein LOC109167502
trn32433	3.77879	4.81033	103.919	2.10808e-24	3.16011e-21	---NA---
trn32263	4.04316	5.28578	354.034	5.60592e-79	2.94124e-75	---NA---
trn1776	4.05093	0.171069	26.0572	3.31447e-07	0.000248428	uncharacterized protein LOC109163402
trn32162	4.07967	6.31435	270.644	8.2146e-61	2.58596e-57	---NA---
trn32085	4.15397	5.64087	75.643	3.3988e-18	4.65193e-15	---NA---
trn3392	4.23471	2.10405	75.3603	3.9219e-18	5.14422e-15	probablevacuolaraminoacidtransporterYPQ1
trn14237	4.27694	5.82604	542.463	5.48995e-120	5.76079e-116	---NA---
trn32044	4.30623	4.1732	226.302	3.81761e-51	1.09253e-47	ARMrepeatsuperfamily
trn24921	4.34164	0.480362	61.7883	3.82434e-15	4.4589e-12	uncharacterized protein LOC109146696
trn24391	4.35598	1.1376	17.8673	2.36857e-05	0.00898344	---NA---
trn32343	4.38201	5.78664	222.87	2.14019e-50	5.61443e-47	---NA---
trn27465	4.47422	6.98117	378.045	3.3162e-84	2.08788e-80	uncharacterized protein LOC109151970
trn29225	4.48635	6.38788	211.706	5.83147e-48	1.41211e-44	---NA---
trn20441	4.49351	0.59984	46.8582	7.63147e-12	8.28409e-09	uncharacterized protein LOC109163044
trn29995	4.49457	0.412629	13.6605	0.00021901	0.0461744	---NA---
trn20811	4.51603	-0.235511	15.8677	6.7928e-05	0.0196181	uncharacterized protein LOC109167224isoformX1
trn32748	4.81385	1.66599	65.523	5.74391e-16	6.95455e-13	---NA---
trn33610	5.00273	2.31871	110.605	7.22248e-26	1.13682e-22	---NA---
trn32165	5.02398	2.1025	134.835	3.58759e-31	6.2743e-28	---NA---
trn20927	5.07584	2.2315	71.0692	3.44908e-17	4.34308e-14	uncharacterized protein LOC109191851
trn32914	5.34363	4.3806	113.704	1.51299e-26	2.50679e-23	---NA---
trn30921	5.46323	4.54385	322.904	3.37489e-72	1.18046e-68	alteredinheritanceofmitochondria3
trn32420	5.49988	-1.25697	13.4571	0.000244078	0.0493784	probableS-adenosylmethionine-dependentmethyltransferaseAt5g38100
trn21348	5.54209	-0.199065	13.4513	0.000244833	0.0493784	uncharacterized protein LOC109147524
trn14934	5.61792	3.47204	97.4526	5.51621e-23	7.8932e-20	---NA---
trn32585	5.67615	3.02593	166.051	5.39111e-38	9.98307e-35	---NA---
trn4296	5.84676	-1.12237	27.2761	1.76378e-07	0.000135424	uncharacterized protein LOC109173071
trn16325	5.86897	6.12519	353.526	7.2326e-79	3.2526e-75	---NA---
trn32649	5.89564	4.21989	386.781	4.15671e-86	3.27133e-82	---NA---
trn31839	6.07829	3.32825	211.267	7.26815e-48	1.6343e-44	---NA---
trn2770	6.39282	-0.657555	21.1948	4.14893e-06	0.00225187	transportSec1a
trn2835	6.6081	-0.504723	24.633	6.93531e-07	0.00046542	transportSec1a
trn30039	6.67449	9.09601	342.004	2.33564e-76	9.19073e-73	---NA---
trn7235	6.83571	7.65531	683.315	1.27098e-150	2.00052e-146	alteredinheritanceofmitochondria3
trn30822	6.98375	-0.302815	42.1875	8.2927e-11	8.70181e-08	uncharacterized protein LOC109162419
trn14137	7.08204	-0.129918	19.4648	1.02468e-05	0.00460814	---NA---
trn12202	7.65629	5.40104	740.291	5.1818e-163	1.63123e-158	developmentalandsecondarymetabolismregulatorVEL1
trn14651	8.04922	0.585586	21.3244	3.87755e-06	0.0021415	pectinacetylesterase8

### Sheet: symPC1DEGs
TranscriptID	logFC	logCPM	LR	Pval	FDR	Gene Description
trn10704	-1.91445	2.4698	16.3104	5.37669e-05	0.018795	---NA---
trn11230	-2.2356	5.299	15.3733	8.8228e-05	0.0267685	---NA---
trn11339	4.24661	2.10391	15.0816	0.000102964	0.0300606	RVT_3domain-containing
trn12103	1.46832	4.45953	15.349	8.93705e-05	0.0268519	MADS-boxSVP
trn12258	2.41693	5.27041	19.3511	1.08756e-05	0.00551751	uncharacterized protein LOC109189663
trn12904	-5.33564	3.72396	37.7884	7.885e-10	2.21834e-06	uncharacterized protein LOC109151977
trn13691	-4.51533	2.47327	43.1997	4.94294e-11	2.18528e-07	60SribosomalL37-3
trn14297	0.930739	6.52683	15.1341	0.00010014	0.0295146	RESPONSETOLOWSULFUR3
trn14328	-2.96127	4.87594	20.2947	6.63842e-06	0.00395076	---NA---
trn14487	-8.2423	1.04505	15.8557	6.83586e-05	0.0227472	---NA---
trn14734	-6.26924	2.30711	20.5662	5.76029e-06	0.00363803	---NA---
trn15363	-3.65241	4.09141	18.5912	1.61968e-05	0.00737119	uncharacterized protein LOC109167502
trn15586	-3.44944	0.330936	19.1163	1.2299e-05	0.00594715	---NA---
trn15606	-7.11424	4.52529	132.95	9.27295e-31	2.8697e-26	replicationA70kDaDNA-bindingsubunitD
trn15640	2.00021	4.08388	36.2601	1.72663e-09	4.3831e-06	TMVresistanceNisoformX1
trn15944	1.80601	2.94488	19.1391	1.21533e-05	0.00594715	rustresistancekinaseLr10
trn16641	-0.987315	5.58602	20.8746	4.90357e-06	0.00329893	TMVresistanceN
trn17498	1.58908	3.88588	14.4985	0.000140268	0.039107	ethylene-responsivetranscriptionfactor5
trn1778	1.46869	4.00895	22.751	1.84407e-06	0.00154239	probablevacuolaraminoacidtransporterYPQ1
trn18527	-5.95216	2.91844	53.2207	2.98097e-13	1.84504e-09	---NA---
trn18782	8.19815	3.57702	42.2319	8.10667e-11	3.13596e-07	---NA---
trn18857	1.55216	7.19446	20.9661	4.67479e-06	0.00321491	lateblightresistancehomologR1B-14
trn18918	2.85267	2.18651	14.4317	0.000145335	0.0397537	---NA---
trn19174	7.7541	2.3377	85.0276	2.94226e-20	3.03514e-16	ORFIpoly
trn19316	6.5377	-0.406256	31.0197	2.55427e-08	5.26981e-05	---NA---
trn19474	4.31193	1.77349	28.4215	9.75767e-08	0.000150985	uncharacterized protein LOC109147524
trn19861	2.0815	4.43096	19.6472	9.31418e-06	0.00514725	uncharacterized protein LOC109149189
trn1990	-2.91836	-0.122474	17.1934	3.37613e-05	0.0127416	NADH-plastoquinoneoxidoreductasesubunitK(chloroplast)
trn19998	3.11084	0.968926	19.9187	8.08055e-06	0.00471828	Transposase_28domain-containing
trn20189	4.45307	2.12977	17.5272	2.83229e-05	0.0113809	zincfingerBEDdomain-containingRICESLEEPER2
trn20781	1.9613	3.65331	17.9006	2.32748e-05	0.00985054	hypotheticalproteinA4A49_30543
trn20973	5.60706	1.00281	26.0997	3.24227e-07	0.000401354	---NA---
trn21141	4.79534	1.0593	20.7158	5.32744e-06	0.00350784	uncharacterized protein LOC105166312
trn2120	1.9985	2.65441	19.4455	1.03512e-05	0.00542948	uncharacterized protein LOC109191088
trn21295	4.5274	-0.478547	23.7026	1.12431e-06	0.00109467	uncharacterized protein LOC109167539
trn21383	4.64023	0.712829	33.9278	5.71954e-09	1.2643e-05	ABCtransporterFfamilymember4
trn21421	3.93306	0.695116	21.2431	4.04559e-06	0.00298093	uncharacterized protein LOC109184888
trn21569	2.73237	0.569632	14.0575	0.000177303	0.045725	myosinheavychainkinaseB
trn21660	3.82079	-0.423562	16.3004	5.40522e-05	0.018795	probableLRRreceptorserinethreonine-kinaseAt3g47570
trn21742	4.16597	-0.101946	22.9232	1.68605e-06	0.0014908	uncharacterized protein LOC109162265
trn21799	3.38824	1.53556	26.7721	2.2892e-07	0.000322018	uncharacterized protein LOC109167502
trn22044	3.51277	-0.594926	17.5765	2.75984e-05	0.011238	uncharacterized protein LOC109162265
trn22150	5.70639	0.461205	25.7117	3.96425e-07	0.000430679	potassiumchannelAKT1
trn22268	4.07414	-0.783054	13.9737	0.000185388	0.0474149	---NA---
trn22398	-6.4458	-0.453609	19.5612	9.74271e-06	0.00528961	uncharacterized protein LOC109183993
trn22427	7.26727	1.86907	50.2791	1.33364e-12	6.87868e-09	uncharacterized protein LOC109152160
trn22557	4.62981	0.625063	22.5918	2.00337e-06	0.00163153	---NA---
trn23282	-2.80491	0.493786	16.3481	5.27079e-05	0.0187489	AF369930_2polpoly
trn23380	-5.40198	1.51755	15.884	6.73439e-05	0.0226532	uncharacterized protein LOC109184133isoformX2
trn23566	3.54273	4.00025	25.8842	3.62529e-07	0.000430679	FAR1-RELATEDSEQUENCE7
trn2368	-4.75412	0.407955	23.6896	1.13191e-06	0.00109467	---NA---
trn23765	3.00097	4.49896	15.0324	0.000105681	0.0305654	tetratricopeptiderepeat27homolog
trn23888	-2.21851	2.36797	19.2636	1.13858e-05	0.00568317	E3ubiquitin-ligaseCCNB1IP1homologisoformX3
trn23992	5.25475	0.0738869	38.3212	6.00063e-10	2.06335e-06	---NA---
trn24118	-2.64819	0.287116	15.8116	6.99722e-05	0.0230365	Retrovirus-relatedPolpolyfromtransposonTNT1-94
trn24149	2.6998	0.267155	16.1285	5.91867e-05	0.0203517	glucanendo-1,3-beta-glucosidase14
trn24191	4.36188	-0.589927	18.7878	1.46096e-05	0.00674813	Retrovirus-relatedPolpolyfromtransposonTNT1-94
trn24513	-1.18993	8.43831	36.1349	1.84122e-09	4.3831e-06	kirola
trn24537	3.90307	4.40182	14.1354	0.000170115	0.044348	uncharacterized protein LOC109189836
trn24731	2.44494	1.20413	14.3371	0.000152825	0.0411258	uncharacterized protein LOC109178934
trn24766	2.4351	0.968125	14.1308	0.000170531	0.044348	receptor12
trn24928	-6.2705	3.35901	90.8227	1.57137e-21	2.43146e-17	60SacidicribosomalP0
trn25136	3.64378	1.96673	17.6871	2.60383e-05	0.0107441	cytochromeP45094C1
trn25403	-6.78549	-0.165292	19.7173	8.97854e-06	0.00508286	zincfingerBEDdomain-containingRICESLEEPER2
trn25659	1.61547	3.86539	16.7889	4.17776e-05	0.015577	ankyrinrepeat-containingAt5g02620isoformX1
trn25828	1.82408	3.27179	15.4816	8.33102e-05	0.025782	subtilisinprotease
trn25877	-0.836783	5.76895	14.2277	0.000161967	0.0432102	bifunctionaldihydrofolatereductase-thymidylatesynthase
trn26062	3.05979	0.950847	26.512	2.619e-07	0.00033771	glucanendo-1,3-beta-glucosidase14
trn26493	3.85369	0.394295	22.3534	2.26809e-06	0.00179976	probableLRRreceptorserinethreonine-kinaseAt3g47570
trn26581	3.91697	1.51963	26.8517	2.19684e-07	0.000322018	uncharacterized protein LOC109157055
trn26719	-2.18988	0.958793	15.6925	7.45184e-05	0.0236695	bifunctionaldTDP-4-dehydrorhamnose3,5-epimerasedTDP-4-dehydrorhamnosereductase
trn26832	1.68304	4.84543	18.2001	1.98867e-05	0.0085477	uncharacterized protein LOC109150807
trn27202	2.56156	0.56513	15.7398	7.26783e-05	0.0235386	exocystcomplexcomponentEXO70A1
trn27227	1.56236	4.08441	16.3997	5.12932e-05	0.0184578	homeobox-leucinezipperHAT22
trn27762	3.10259	2.52254	19.0006	1.30679e-05	0.00622175	uncharacterized protein LOC109167502
trn28000	1.78597	2.13781	15.5959	7.84236e-05	0.0245149	uncharacterized protein LOC109180010
trn28087	2.38183	3.22208	19.4699	1.02195e-05	0.00542948	uncharacterized protein LOC109155364
trn28198	2.81379	1.08619	20.4941	5.98148e-06	0.00370218	leucine-richrepeatplant-type
trn28199	2.90587	3.06751	14.4704	0.000142381	0.0393417	ethylene-responsivetranscriptionfactor3
trn28216	3.03422	2.47089	15.6815	7.49543e-05	0.0236695	auxin-responsiveSAUR50
trn28267	3.30174	1.14203	26.6379	2.45385e-07	0.000330171	uncharacterized protein LOC109181117
trn28319	2.91136	1.67561	21.0789	4.40753e-06	0.0031	---NA---
trn28366	6.91452	-0.158036	25.6771	4.03583e-07	0.000430679	zincfingerBEDdomain-containingRICESLEEPER2
trn28453	4.69797	1.57035	23.0866	1.54867e-06	0.00140961	reversetranscriptase
trn29150	2.18896	0.553947	14.5748	0.000134706	0.0378976	UPF0481At3g47200
trn29215	-1.75058	4.7015	21.1216	4.3105e-06	0.0031	zincfingerBEDdomain-containingRICESLEEPER2
trn30234	0.907108	5.44338	16.4025	5.12183e-05	0.0184578	GDSLesteraselipase1
trn30297	1.99155	2.79404	20.3639	6.40265e-06	0.00388515	hypotheticalproteinF511_31802
trn30558	3.06179	4.8234	14.4174	0.000146442	0.0397537	ethylene-responsivetranscriptionfactorERF017
trn31172	-4.00858	4.36552	59.1447	1.46492e-14	1.13337e-10	BI1
trn31257	2.23366	4.79489	15.2141	9.59836e-05	0.0285616	ATP-dependentDNAhelicasePIF1
trn31666	-6.01547	0.761049	38.0779	6.79746e-10	2.10361e-06	uncharacterized protein LOC109164767
trn31759	3.87064	1.03385	20.5771	5.72782e-06	0.00363803	E3ubiquitin-ligaseATL42
trn32091	3.15623	1.71703	29.8919	4.56819e-08	8.83574e-05	---NA---
trn32253	-4.26147	1.06364	29.4398	5.76804e-08	9.91686e-05	---NA---
trn32319	3.13742	0.10132	14.2013	0.000164256	0.0434464	---NA---
trn32331	-2.12744	2.50545	19.4058	1.05685e-05	0.00545106	Retrovirus-relatedPolpolyfromtransposonTNT1-94
trn32422	2.63296	0.507128	18.3354	1.85232e-05	0.00807376	---NA---
trn32482	-1.72517	6.39885	23.5449	1.22035e-06	0.00114443	probableGTP-bindingmitochondrial
trn32553	-4.17696	0.383615	22.1904	2.46902e-06	0.00191022	endoglucanase8
trn3341	-2.46882	4.30744	14.9285	0.000111661	0.0319962	TMVresistanceN
trn33516	-6.4763	2.30483	16.4095	5.10286e-05	0.0184578	---NA---
trn33652	-5.73625	4.64083	18.9047	1.37413e-05	0.00644323	---NA---
trn3557	2.65816	4.50034	18.4079	1.78314e-05	0.00796603	harpininducing
trn4156	4.56274	0.684723	24.0954	9.16804e-07	0.000945744	---NA---
trn4157	-6.02859	-0.760192	17.503	2.86848e-05	0.0113809	NACdomain-containing92
trn4202	2.85208	1.41275	17.2286	3.31417e-05	0.0127416	probablecalcium-bindingCML45
trn4486	-4.51755	-0.508765	17.8779	2.35545e-05	0.00985054	uncharacterized protein LOC109167502
trn4529	1.9081	4.11667	28.6749	8.56051e-08	0.000139433	serinecarboxypeptidase42
trn5134	-3.39957	-0.0092837	15.9019	6.67112e-05	0.0226532	nucleaseHARBI1
trn5689	1.53345	4.53066	19.7056	9.03342e-06	0.00508286	scarecrow30
trn587	-3.42247	5.94386	29.5545	5.43662e-08	9.89688e-05	zincfingerBEDdomain-containingRICESLEEPER2
trn6284	-5.78177	-0.908217	14.7376	0.000123559	0.0350806	---NA---
trn6619	2.34885	1.28881	15.731	7.30184e-05	0.0235386	uncharacterized protein LOC109149952
trn8008	1.33513	4.59171	22.8221	1.77712e-06	0.00152768	GDSLesteraselipaseAt1g28600
trn8527	7.48717	0.285769	18.388	1.80186e-05	0.00796603	Endonucleaseexonucleasephosphatase
trn8731	-2.87621	0.371848	17.204	3.35736e-05	0.0127416	---NA---
trn8960	-4.93555	3.86575	25.7632	3.85977e-07	0.000430679	---NA---
trn9172	2.01452	2.23579	21.8707	2.9165e-06	0.00220139	hypotheticalproteinBVC80_9011g56
trn9205	-1.89084	3.31607	15.4254	8.58289e-05	0.0262985
trn9739	-2.45141	1.88386	17.4429	2.96075e-05	0.0115983	uncharacterized protein LOC109167536

### Sheet: symPC2DEGs
TranscriptID	logFC	logCPM	LR	Pval	FDR	Gene Description
trn10118	-2.03871	3.21943	15.2514	9.41065e-05	0.0254459	---NA---
trn10331	-2.09432	11.6077	39.1383	3.94828e-10	9.69731e-07	mediator-associated1
trn10623	-2.2495	3.67278	15.9645	6.4542e-05	0.0196108	replicationA70kDaDNA-bindingsubunitD
trn10816	-2.09483	2.76103	14.9988	0.000107581	0.0273339	---NA---
trn1107	-1.97643	4.81312	15.0092	0.000106989	0.0273339	---NA---
trn11229	-4.4606	1.2433	14.5889	0.0001337	0.0322995	diseaseresistanceRPM1
trn11444	-7.02623	-0.0528534	21.8067	3.01543e-06	0.00216765	---NA---
trn11607	2.79516	1.1697	14.6661	0.000128336	0.0315205	inositol2-dehydrogenaseD-chiro-inositol3-dehydrogenase
trn12327	2.38718	2.05743	14.2384	0.000161047	0.0372185	3-ketoacyl-synthase12
trn12580	-1.14791	5.86048	13.6316	0.000222407	0.0455209	---NA---
trn12885	-4.13932	2.51276	27.0308	2.0024e-07	0.00021858	hypotheticalproteinPoptr_cp068
trn12897	-2.03852	4.5196	23.5848	1.19525e-06	0.00106097	---NA---
trn12913	-2.59942	4.01047	14.4651	0.000142781	0.0342128	diseaseresistanceTAO1
trn13199	2.32552	4.71229	15.7481	7.23602e-05	0.0209809	auxin-repressedkDa
trn13752	-4.79465	4.60528	17.5486	2.80051e-05	0.0116253	---NA---
trn14731	-6.49007	-0.456461	15.4133	8.63781e-05	0.0235724	---NA---
trn14751	-1.40432	4.89749	15.6628	7.56995e-05	0.0214528	non-specificlipid-transfer2
trn14960	7.88305	0.470718	32.9541	9.43608e-09	1.63594e-05	LINE-typeretrotransposonLIbDNA
trn15131	-1.49065	9.16886	16.0158	6.28153e-05	0.0196108	aseinhibitorpotatoinhibitorI
trn15204	-2.87604	8.33503	20.4825	6.01796e-06	0.00369516	gluproteaseinhibitor
trn1540	5.56312	1.54973	34.5251	4.20789e-09	7.7512e-06	serinethreonine-phosphatase7longformhomolog
trn15586	-7.26858	0.110217	15.1397	9.98428e-05	0.0260612	---NA---
trn15791	-1.2016	6.9746	15.968	6.44211e-05	0.0196108	---NA---
trn15885	3.12091	0.786464	14.891	0.000113905	0.0284503	uncharacterized protein LOC109179345
trn15975	-4.50442	0.0699728	17.2119	3.34329e-05	0.0133158	Retrovirus-relatedPolpolyfromtransposonTNT1-94
trn16111	-6.58797	-0.393423	17.9994	2.20975e-05	0.00988488	---NA---
trn16817	-2.40794	3.49931	14.0527	0.00017776	0.039392	---NA---
trn16909	-1.40573	4.34635	14.2171	0.000162883	0.0372185	---NA---
trn17009	-2.55639	2.23087	16.6878	4.4063e-05	0.0156466	---NA---
trn1742	-5.89949	3.70563	77.4946	1.33088e-18	1.96125e-14	uncharacterized protein LOC109167502
trn1779	-3.90246	0.282982	16.0001	6.33396e-05	0.0196108	probableLRRreceptorserinethreonine-kinaseAt4g36180
trn18416	-1.47715	6.04399	28.3849	9.9439e-08	0.000122115	TMVresistanceN
trn18527	-2.6273	2.15018	14.2324	0.000161567	0.0372185	---NA---
trn18586	-3.79372	0.203192	13.4219	0.000248701	0.0495268	---NA---
trn18777	-2.83208	1.7999	15.8969	6.68896e-05	0.020087	maturaseK(chloroplast)
trn18803	-6.61355	-0.370505	17.7914	2.46501e-05	0.010684	uncharacterized protein LOC109153919
trn18981	-4.70017	0.247016	13.6816	0.000216564	0.0446349	F-boxkelch-repeatAt1g80440
trn19288	4.41479	-0.674215	14.2741	0.000158026	0.0372185	---NA---
trn19403	7.91128	0.448492	18.9734	1.32556e-05	0.0071033	uncharacterized protein LOC109158743
trn19614	-4.25784	2.01241	18.367	1.8219e-05	0.00910118	uncharacterized protein LOC109164833
trn19789	-4.44166	1.28433	16.3577	5.24428e-05	0.0179727	---NA---
trn19920	4.38442	0.83322	27.559	1.52374e-07	0.000172728	uncharacterized protein LOC109184888
trn19941	-6.88962	-0.154488	18.6968	1.53238e-05	0.00778686	uncharacterized protein LOC109186173
trn19951	-10.6909	3.24008	64.8701	7.99998e-16	7.85945e-12	---NA---
trn1996	-2.13579	4.98922	15.1382	9.99189e-05	0.0260612	glycerol-3-phosphatetransporter5
trn20047	-3.241	1.87316	16.0713	6.1002e-05	0.0196108	non-specificphospholipaseC2
trn20120	2.20822	5.4335	49.9975	1.53939e-12	1.13426e-08	basicformofpathogenesis-related1
trn20150	6.14248	0.893001	13.7915	0.000204261	0.0437112	uncharacterized protein LOC109167502
trn20159	-4.33514	3.71366	29.3569	6.02026e-08	7.71457e-05	ribonucleaseHAt1g65750family
trn2032	1.503	4.75005	20.7318	5.28322e-06	0.00331303	uncharacterized protein LOC109150807
trn20341	1.31708	6.10782	13.9369	0.000189049	0.0412729	BAGfamilymolecularchaperoneregulator6
trn20413	8.0362	0.602661	40.6479	1.82285e-10	5.60248e-07	hypotheticalproteinJCGZ_08271
trn20504	-7.64893	0.471376	19.9299	8.03349e-06	0.00455329	uncharacterized protein LOC109169380
trn20663	-3.13546	2.00165	15.0309	0.000105763	0.0273339	lateblightresistancehomologR1B-16isoformX1
trn2075	-1.56528	5.86142	14.9386	0.000111067	0.0279785	flavanone3-hydroxylase
trn20878	-3.31833	1.53827	17.2197	3.32966e-05	0.0133158	TransposonTX1uncharacterized
trn21204	-3.4493	1.04317	16.6497	4.49575e-05	0.0157742	uncharacterized protein LOC109149908
trn21219	-4.7367	1.49289	30.9571	2.63793e-08	3.95704e-05	uncharacterized protein LOC109149872
trn21425	6.08652	-1.00573	16.9404	3.85718e-05	0.0143902	L10-interactingMYBdomain-containing
trn21556	-7.48599	0.329504	21.6245	3.31593e-06	0.00232691	reversetranscriptase
trn21866	4.09659	1.55542	15.7231	7.33226e-05	0.0209809	uncharacterized protein LOC109166759
trn21898	-4.77234	1.02028	23.5392	1.22393e-06	0.00106097	Calcium-bindingEF-handfamily
trn21900	5.0344	-0.142953	20.1347	7.21746e-06	0.00417098	Retrovirus-relatedPolpolyfromtransposonTNT1-
trn21901	4.87837	0.454868	21.2165	4.10212e-06	0.00280569	uncharacterized protein LOC109168900
trn22160	4.89645	-0.240335	15.7334	7.29248e-05	0.0209809	uncharacterized protein LOC109177999
trn22172	4.53716	0.61433	22.5953	1.99976e-06	0.00159294	L10-interactingMYBdomain-containing
trn22442	-7.57775	0.364821	16.1058	5.99013e-05	0.0196108	lysosomalPro-Xcarboxypeptidase
trn22789	-7.63368	0.411444	16.1623	5.81401e-05	0.0194723	non-specificphospholipaseC2
trn22810	-4.09948	0.47774	13.9839	0.000184385	0.040555	replicationfactorA1
trn22841	-1.05168	7.36685	13.4907	0.000239746	0.0483975	bifunctionalmonodehydroascorbatereductaseandcarbonicanhydrasenectarin-3
trn22974	-4.6931	6.34551	18.1308	2.06236e-05	0.00980388	inhibitoroftrypsinandhagemanfactor
trn23291	4.31513	0.83978	18.8432	1.41914e-05	0.00733794	---NA---
trn23919	-3.30766	1.46637	15.2336	9.50003e-05	0.025454	DETOXIFICATION35
trn24247	-4.57435	0.104826	16.7095	4.35612e-05	0.0156466	uncharacterized protein LOC109186173
trn24651	-7.37822	0.235239	23.2838	1.39775e-06	0.00117703	---NA---
trn24713	-2.99142	7.25742	48.1449	3.95851e-12	2.33339e-08	dihydroflavonol4-reductase
trn24726	-2.99457	2.63862	15.4825	8.32734e-05	0.0229375	lateblightresistancehomologR1A-3
trn25134	-1.55952	3.85693	13.717	0.00021252	0.0441099	---NA---
trn25336	-3.55724	0.801312	14.3676	0.000150371	0.0357409	---NA---
trn25524	-4.45026	0.0428752	13.4289	0.000247778	0.0495268	---NA---
trn25528	-2.91458	1.18339	14.1612	0.000167799	0.0377522	---NA---
trn25561	-8.61791	1.28872	32.7068	1.0716e-08	1.75462e-05	---NA---
trn25566	3.53641	4.54821	43.6626	3.90155e-11	1.91651e-07	---NA---
trn25691	-6.52401	-0.426814	14.6388	0.000130205	0.0317152	lateblightresistancehomologR1B-14
trn25780	-3.65186	0.555694	17.5849	2.74768e-05	0.0116253	uncharacterized protein LOC109187658
trn25799	5.93299	4.37033	35.169	3.02294e-09	5.93968e-06	isocitratelyase
trn26330	6.23541	0.891679	22.5326	2.0661e-06	0.00160248	---NA---
trn26552	-1.52056	9.49104	16.2406	5.57846e-05	0.0188982	phospholipaseA1-II1
trn26569	3.53673	0.795037	21.0821	4.40016e-06	0.00288191	MDIS1-interactingreceptorlikekinase2
trn26574	-2.0756	5.16725	28.2869	1.04604e-07	0.000123319	---NA---
trn27049	-3.09493	3.99722	17.9675	2.2471e-05	0.00988488	chalcone synthase
trn27182	-4.36943	-0.0354448	16.0334	6.22343e-05	0.0196108	uncharacterized protein LOC109160420
trn27214	-4.08257	0.904951	20.2006	6.97319e-06	0.00411041	Receptor12
trn27271	-3.08553	3.28228	18.2099	1.97852e-05	0.00955949	---NA---
trn27883	-3.0655	5.58899	79.9054	3.92778e-19	1.15763e-14	anthocyanidinsynthase
trn28352	-3.52834	3.90149	24.1607	8.86245e-07	0.000870676	Chalconesynthase
trn28364	3.96524	2.54623	40.566	1.90089e-10	5.60248e-07	ribonucleaseOy
trn28815	-3.49606	0.780952	18.3023	1.88482e-05	0.00925857	---NA---
trn29107	8.15569	0.717526	40.7142	1.76207e-10	5.60248e-07	---NA---
trn29180	-6.66654	-0.320986	15.7621	7.18271e-05	0.0209809	uncharacterized protein LOC109193862
trn29236	-2.78973	3.10529	13.5491	0.0002324	0.0472381	---NA---
trn2957	-4.14897	0.497721	17.1166	3.51544e-05	0.013633	hypotheticalprotein,partial
trn29578	-1.2642	5.17498	14.7601	0.000122093	0.030239	solutecarrierfamily35memberF2
trn29623	2.52173	2.42289	16.0412	6.19778e-05	0.0196108	---NA---
trn30546	-6.6073	-0.382323	17.5562	2.78936e-05	0.0116253	---NA---
trn30584	2.08474	3.59836	24.0067	9.60003e-07	0.000912716	mitogen-activatedkinase7
trn30792	-3.52305	2.04731	13.7366	0.000210311	0.0441099	lateblightresistancehomologR1B-17
trn31053	-1.58607	7.31287	23.785	1.0772e-06	0.000992135	---NA---
trn31317	-3.39698	3.14784	30.8162	2.83658e-08	3.98107e-05	zincfingerMYM-type1
trn31360	7.27734	-0.0644321	24.6492	6.87739e-07	0.000698956	uncharacterized protein LOC109164833
trn31490	-1.11368	6.91854	17.0566	3.62826e-05	0.0138878	TMVresistanceN
trn31832	-2.34599	5.27905	39.1429	3.93897e-10	9.69731e-07	TMVresistanceN
trn32253	-5.0913	1.28243	21.1765	4.18859e-06	0.00280569	---NA---
trn32317	2.62392	2.39615	18.0407	2.16237e-05	0.00988488	BUD13homolog
trn32319	4.14088	0.253933	22.3559	2.26519e-06	0.00171184	---NA---
trn32442	-2.31322	4.93841	25.9784	3.45264e-07	0.000363427	ADP-ribosylationfactor8A
trn32553	-4.23594	0.573081	20.4409	6.15024e-06	0.00369931	endoglucanase8
trn32602	-4.91378	0.356217	16.5489	4.74107e-05	0.0164392	---NA---
trn32621	-2.55873	3.10595	18.9296	1.35633e-05	0.00713841	---NA---
trn32678	6.71708	1.29639	21.0325	4.51564e-06	0.00289325	isocitratelyase
trn32904	1.78289	5.89657	38.8779	4.51163e-10	1.02286e-06	cellulosesynthaseH1
trn33033	-1.48344	6.46879	13.7877	0.000204667	0.0437112	---NA---
trn33340	-1.90932	4.46753	19.4077	1.05582e-05	0.00587137	probablediseaseresistanceAt4g27220isoformX2
trn33509	-1.10893	6.8164	16.8889	3.96327e-05	0.0146012	osmotin
trn33557	-9.03387	1.68316	36.6234	1.43299e-09	3.01675e-06	---NA---
trn33652	-7.90864	5.22721	30.2998	3.70159e-08	4.95895e-05	---NA---
trn3639	-6.3315	-0.583679	15.4834	8.32329e-05	0.0229375	---NA---
trn4076	-4.46876	0.0232616	15.1754	9.79701e-05	0.0260133	Retrotransposongag
trn4200	-5.28704	0.732259	16.8115	4.12816e-05	0.0150209	---NA---
trn4529	1.68002	4.27956	17.9862	2.22508e-05	0.00988488	serinecarboxypeptidase42
trn4643	-3.38285	0.649894	13.7219	0.000211963	0.0441099	---NA---
trn5345	-2.00427	5.5327	42.1497	8.4548e-11	3.55983e-07	replicationfactorA1
trn538	-1.9904	4.41234	16.053	6.15926e-05	0.0196108	unnamedproteinproduct,partial
trn6777	-6.3315	-0.583679	15.4834	8.32329e-05	0.0229375	probableLRRreceptorserinethreonine-kinaseAt3g47570
trn6895	-1.2946	11.5641	19.2716	1.13383e-05	0.00618842	60SribosomalL7-2
trn717	-1.46339	5.58555	14.2024	0.000164164	0.0372185	---NA---
trn7279	2.16762	3.85781	17.484	2.89729e-05	0.01186	LINE-typeretrotransposonLIbDNA
trn7563	2.38232	6.71371	13.7434	0.000209557	0.0441099	glucose-1-phosphateadenylyltransferaselargesubunit1
trn7711	-3.59689	1.88388	21.9064	2.86272e-06	0.00210932	---NA---
trn8008	1.5645	4.84236	23.1833	1.47271e-06	0.0012057	GDSLesteraselipaseAt1g28600
trn8052	-3.24116	2.13031	17.0197	3.69944e-05	0.0139787	---NA---
trn8077	-4.06424	0.460537	17.1414	3.46969e-05	0.013633	---NA---
trn8149	-3.05339	1.14347	13.9164	0.000191121	0.0414185	---NA---
trn8550	-3.97226	0.327645	14.2076	0.000163711	0.0372185	alkanehydroxylaseMAH1
trn8960	-3.94034	3.90478	14.1357	0.000170083	0.0379763	---NA---
trn9024	-6.74695	-0.25821	15.8804	6.74723e-05	0.020087	---NA---
trn9093	-2.21615	10.7951	30.9226	2.6852e-08	3.95704e-05	sporaminB
trn9834	-2.76275	1.87183	17.9882	2.22282e-05	0.00988488	---NA---

### Sheet: symPC3DEGs
TranscriptID	logFC	logCPM	LR	Pval	FDR	Gene Description
trn12616	-2.13104	3.13509	16.6528	4.48842e-05	0.030228	Magnesiumtransporter2isoform2
trn12907	-3.62047	8.98266	84.4982	3.84563e-20	5.82729e-16	Cellwall-associatedhydrolase
trn12990	-3.42148	5.90111	49.3446	2.1472e-12	5.00563e-09	mitochondrial
trn14090	-3.30001	6.84676	72.4479	1.71501e-17	8.66251e-14	uncharacterized protein LOC107901306
trn14114	-3.0445	6.92792	79.3784	5.12836e-19	3.42291e-15	ATPsynthasesubunit
trn14221	-3.51137	3.27429	17.4518	2.94689e-05	0.0212639	---NA---
trn1459	-3.35412	4.85934	15.5419	8.06981e-05	0.0452895	photosystemIP700apoA2(chloroplast)
trn15992	-3.26904	3.52725	27.3125	1.73091e-07	0.00023844	---NA---
trn1620	-2.38459	3.98695	15.7152	7.36295e-05	0.0429119	ATPsynthaseCF1betasubunit(chloroplast)
trn167	-3.22582	10.2325	53.136	3.11241e-13	7.86039e-10	cellwall-associatedhydrolase
trn17862	-2.7046	3.13553	15.3439	8.9609e-05	0.0484945	Magnesiumtransporter2isoform2
trn19202	-3.18815	5.44174	22.3718	2.2465e-06	0.00243151	photosystemIP700apoA1(chloroplast)
trn19445	-2.17027	4.53675	18.2079	1.98051e-05	0.0152232	photosystemII44kDa(chloroplast)
trn19839	-3.65649	0.584508	18.6366	1.58158e-05	0.0133143	NADH-ubiquinoneoxidoreductase(complexI)chain5
trn20007	-3.36556	4.12399	23.607	1.18154e-06	0.00132622	(chloroplast)
trn20266	-2.76293	2.45457	17.9195	2.30442e-05	0.0170336	cytochromecoxidasesubunit1(mitochondrion)
trn20926	-2.11418	2.63345	16.0684	6.10949e-05	0.0381875	phospholipaseA1-IIdelta
trn20934	-4.38948	1.47376	19.6328	9.38467e-06	0.00836505	cytochromecoxidasesubunit1(mitochondrion)
trn21008	-3.86843	6.18228	45.0521	1.91865e-11	3.87644e-08	cytoplasmicantigen1
trn21102	-3.86715	1.56681	18.1805	2.00926e-05	0.0152232	apocytochromeb(mitochondrion)
trn21163	-4.94493	0.785869	19.6974	9.07246e-06	0.00833182	alpha-l1nicotinicacetylcholinereceptor
trn21588	-3.94925	1.3099	18.1848	2.00475e-05	0.0152232	thiosulfatesulfurtransferasechloroplastic
trn22164	-3.51541	0.926778	15.5624	7.98265e-05	0.0452895	RNApolymerasebeta(chloroplast)
trn22815	-3.25952	10.5038	54.2259	1.78713e-13	4.92371e-10	cellwall-associatedhydrolase
trn23106	-6.07369	3.29034	79.188	5.64726e-19	3.42291e-15
trn23527	-3.68786	3.72871	42.6865	6.42552e-11	1.14548e-07	ATPasesubunit1(mitochondrion)
trn23792	-4.4483	0.426785	22.1545	2.51567e-06	0.00262896
trn23996	-5.45907	0.509868	26.4329	2.7285e-07	0.000359522
trn24392	-2.82256	11.6502	70.6196	4.33195e-17	1.87548e-13	nascentpolypeptide-associatedcomplexsubunitbeta
trn24799	-4.93278	0.0707674	19.2725	1.13325e-05	0.00981266	40SribosomalS3a
trn24904	-4.09128	5.34867	62.6239	2.50194e-15	8.42486e-12	photosystemIID1(chloroplast)
trn26759	-3.45131	2.58972	24.4198	7.74684e-07	0.000902984	Plantinvertasepectinmethylesteraseinhibitor
trn27196	-5.80328	2.11548	48.3557	3.55504e-12	7.69564e-09
trn27379	-6.1265	-0.743141	16.0484	6.17432e-05	0.0381875	uncharacterized protein LOC109191080
trn2741	3.55419	0.685661	16.2218	5.63434e-05	0.0363307	SULFURDEFICIENCY-INDUCED1
trn27425	-2.90059	7.45526	30.2331	3.8311e-08	5.52882e-05	hypotheticalchloroplastRF68(chloroplast)
trn27427	-3.23454	13.1746	62.6532	2.4651e-15	8.42486e-12	T02955probablecytochromeP450monooxygenase-maize(fragment)
trn27440	-3.07211	5.36492	62.2757	2.9858e-15	9.04875e-12
trn27770	-2.82797	2.60538	21.0078	4.57424e-06	0.0046209	Plantinvertasepectinmethylesteraseinhibitor
trn28359	-4.18536	1.18139	20.3295	6.51869e-06	0.00617361	translationinitiationfactorIF-2
trn29220	-4.07795	2.86839	15.8506	6.85447e-05	0.0414264
trn30728	-4.53662	-0.241589	15.498	8.25929e-05	0.0455102	---NA---
trn30886	-2.17219	10.9515	38.0965	6.73316e-10	1.02028e-06	40SribosomalS7
trn30997	-3.5963	2.84643	39.7329	2.91174e-10	4.9024e-07	Magnesiumtransporter2isoform2
trn31438	-2.9325	2.14264	16.7389	4.28932e-05	0.0295437	hypotheticalchloroplastRF34(chloroplast)
trn32471	-4.50118	-0.272833	15.8186	6.97139e-05	0.0414264	cytochromecoxidasesubunit1(mitochondrion)
trn32660	-3.45082	1.95653	16.5958	4.62532e-05	0.0304728	photosystemIsubunitVII(chloroplast)
trn32753	-4.08806	13.258	81.9515	1.39466e-19	1.40889e-15	uncharacterized protein LOC107178872
trn32841	-5.04813	2.08186	42.8374	5.94855e-11	1.12673e-07	18srrna
trn33099	-3.73352	6.46374	38.9952	4.24847e-10	6.77653e-07	ribulose1,5-bisphosphatecarboxylaseoxygenaselargesubunit(chloroplast)
trn33186	-3.22112	2.7023	17.2227	3.32436e-05	0.0234298	---NA---
trn33220	-4.82765	2.18174	26.0419	3.34092e-07	0.000421874	18srrna
trn33421	-3.31787	3.45142	25.221	5.11217e-07	0.000619718	---NA---
trn33670	-3.83659	2.17479	20.693	5.39136e-06	0.00527067	photosystemIIV(chloroplast)
trn419	-1.31903	5.64608	18.3495	1.83866e-05	0.0150601	aseinhibitorI-B
trn4911	-3.52811	13.689	89.5362	3.01085e-21	9.12468e-17	uncharacterized protein LOC108867878
