## Supplementary material for "Assessing the remarkable morphological diversity and transcriptomic basis of leaf shape in *Ipomoea batatas* (sweetpotato)": Table S3

### Sheet: RawReadCount-HomeoboxDomainGene
ContigID	Length	Lobed					Entire						Description
		PI599387	PI585061	PI585067	PI573318	PI634379	PI595868	PI612701	PI585108	PI592993	PI585054	PI566613
trn18358	2545	475	362	639	618	485	364	319	391	339	348	486	PREDICTED:uncharacterizedproteinLOC109168613isoformX1
trn20137	745	65	48	87	97	33	38	78	79	69	85	92	transcriptionfactorMYB82-like
trn95	3337	812	1336	1857	1637	1387	1160	1344	990	876	1163	1462	homeobox-leucinezipperANTHOCYANINLESS2
trn23436	560	10	21	12	31	33	17	15	11	12	18	31	TranscriptionfactorLUX
trn24843	442	6	50	48	42	28	10	60	24	37	27	62	RADIALIS-like3
trn25963	3466	567	437	719	583	475	480	309	442	392	383	416	ALWAYSEARLY3-like
trn25964	1740	69	71	99	127	144	76	133	110	106	129	115	BEL1-likehomeodomain4
trn10878	1115	56	108	130	176	99	91	158	112	95	108	144	myb-related306-like
trn28408	3767	778	618	1077	891	813	879	685	735	574	621	893	ALWAYSEARLY3-like
trn29567	2489	249	324	585	382	366	222	377	354	278	419	353	lysine-specifichistonedemethylase1homolog1
trn20206	447	9	15	39	37	21	3	16	5	38	14	22	PHR1-LIKE1-like
trn12123	916	247	143	199	293	144	155	218	131	187	145	165	mybfamilytranscriptionfactorPHL8-like
trn7601	1202	29	46	92	54	61	45	35	40	37	27	54	transcriptionfactorMYB86-like
trn28713	2328	124	123	178	249	228	145	252	158	136	173	226	BEL1-likehomeodomain3
trn15564	1856	538	577	764	628	653	594	565	571	563	453	672	SWISNFcomplexsubunitSWI3A
trn10900	1767	388	344	439	454	444	560	536	235	261	362	384	REVEILLE8isoformX1
trn1830	969	12	34	40	34	24	25	25	19	19	26	21	REVEILLE6isoformX2
trn1837	1845	141	139	215	282	210	183	161	125	122	154	213	transcriptionfactorMYB1R1
trn10919	1936	645	449	753	714	563	556	586	461	457	510	577	at-richinteractivedomain-containing2
trn12158	1138	75	33	93	83	34	50	104	102	48	53	125	transcriptionfactorMYB86-like
trn5744	3256	539	1204	1538	1096	1003	648	749	933	621	795	790	homeobox-leucinezipperHDG5isoformX1
trn9603	1358	113	262	291	212	222	109	189	146	169	197	193	myb-related306
trn26964	2322	511	593	761	662	734	620	534	392	445	577	592	telomererepeat-binding4-like
trn23495	1689	613	609	615	819	791	579	932	262	273	470	416	REVEILLE1-likeisoformX2
trn9160	3759	1443	1244	2196	1862	1518	1101	1568	1527	1339	1439	1619	homeobox-leucinezipperREVOLUTA
trn20325	1197	28	22	56	29	22	19	13	39	15	16	51	transcriptionfactorPCL1-like
trn28744	2148	282	601	978	621	643	369	472	316	253	530	643	BEL1-likehomeodomain4
trn18405	2412	174	179	296	303	214	142	316	234	202	231	316	two-componentresponseregulatorORR24-like
trn20327	3412	592	465	768	724	428	569	677	600	439	460	566	homeoboxLUMINIDEPENDENS
trn31391	873	58	86	125	121	100	94	114	83	133	77	212	myb-related306-like
trn26013	2752	270	266	442	399	280	300	306	285	255	247	312	translationinitiationfactorIF-2-like
trn1984	1818	50	77	118	74	36	35	48	89	67	49	69	PHR1-LIKE1-likeisoformX1
trn2062	856	93	54	79	130	59	62	64	71	71	81	94	homeobox-leucinezipperHAT5-like
trn5078	3582	4419	4133	7049	6121	5246	4274	4138	4569	4266	3937	4587	ISWIchromatin-remodelingcomplexATPaseCHR11
trn12216	1639	238	404	561	375	337	258	479	415	656	570	901	transcriptionfactorMYB44-like
trn26994	2117	58	58	88	70	50	48	63	87	50	55	97	PREDICTED:uncharacterizedproteinLOC109174961
trn13375	759	116	109	209	216	141	63	136	130	154	110	159	homeobox-leucinezipperATHB-51	RCO Cardamine Homolog
trn9683	2501	390	362	574	462	372	304	302	382	361	324	378	pathogenesis-relatedhomeodomainisoformX1
trn2188	1169	107	208	319	239	178	248	164	129	131	154	188	myb-related308-like
trn2189	962	41	76	98	65	56	73	48	49	40	44	74	myb-related308-like
trn2201	1913	145	109	245	147	197	166	119	142	144	133	156	Homeodomain-likesuperfamily
trn30018	2697	4039	3675	6359	5001	4174	1948	3833	3342	3726	2943	6935	transcriptionfactorAS1
trn16734	1134	52	184	171	124	162	179	218	59	62	129	111	transcriptionfactorMYB1R1
trn5873	2180	98	98	143	126	118	57	74	125	82	70	122	translationinitiationfactorIF-2-like
trn7791	1451	157	226	347	298	258	205	151	141	153	180	270	transcriptionfactorMYB1R1
trn26059	748	11	15	26	19	17	10	29	23	15	19	23	ODORANT1-like
trn25544	1516	115	187	273	218	176	106	144	166	110	115	136	WUSCHEL-relatedhomeobox1
trn16752	1249	348	353	491	447	326	299	298	313	244	244	329	mybfamilytranscriptionfactorPHL7isoformX1
trn33606	1193	255	373	576	595	346	333	321	306	299	293	363	telomererepeat-bindingfactor1-like
trn9715	1085	98	141	202	180	185	78	109	113	130	102	208	myb-related306
trn7843	754	21	85	121	81	84	66	67	70	32	73	155	homeobox-leucinezipperATHB-40-like
trn25005	1098	41	38	43	80	23	26	39	48	51	28	59	myb-related308-like
trn20681	772	3	8	4	0	18	2	17	1	0	20	19	homeoboxBEL1homolog
trn2396	2010	309	412	611	572	409	309	402	319	399	425	488	two-componentresponseregulatorARR11
trn25025	1807	122	135	215	147	141	121	94	97	109	94	122	myb-relatedB-like
trn20713	822	35	31	56	41	50	23	41	30	18	31	133	homeobox-leucinezipperATHB-12-like
trn20717	1392	117	130	167	177	162	110	143	148	90	115	183	REVEILLE6isoformX2
trn12302	710	12	13	19	19	4	15	11	18	15	13	21	transcriptionfactorMYB39-like
trn23684	1080	20	16	23	29	18	10	14	20	15	12	26	transcriptionfactorMYB86-like
trn28845	493	33	34	50	23	38	35	50	21	37	34	52	transcriptionfactorMYB34-like
trn20763	526	13	19	19	28	12	24	25	34	17	23	22	transcriptionfactorMYB86-likeisoformX1
trn2493	906	14	46	37	18	8	16	18	13	12	16	37	homeobox-leucinezipperHAT3-like
trn5953	895	57	94	132	143	66	122	102	72	81	71	117	myb-related308-like
trn5955	1613	280	269	321	357	412	272	320	222	283	365	463	homeoboxknotted-1-like3isoformX1	STM gene Homolog
trn27047	1138	40	21	28	34	18	41	37	22	11	33	67	transcriptionfactorMYB24-like
trn20793	952	10	10	19	31	10	150	11	6	111	18	44	myb-relatedMyb4-like
trn7917	1179	65	130	191	125	71	36	49	78	94	56	153	homeobox-leucinezipperATHB-13-like
trn19067	1860	1077	1414	1837	1429	1338	703	1390	1086	948	1550	1723	homeobox-leucinezipperATHB-6-like
trn10423	3622	1114	996	1704	1534	1467	1147	1218	1051	912	1051	1191	EMSY-LIKE3-likeisoformX2
trn9763	2723	215	202	289	232	195	133	176	293	189	182	254	BEL1-likehomeodomain6
trn7928	1697	98	129	198	191	98	68	70	115	134	109	145	transcriptionfactorDIVARICATA-like
trn9764	1876	311	305	502	402	338	199	270	326	266	305	356	telomererepeat-binding1-likeisoformX2
trn32358	1594	489	435	631	555	430	402	364	328	368	446	394	mybfamilytranscriptionfactorPHL6
trn23724	625	22	38	67	65	65	45	37	42	30	54	51	homeobox-leucinezipperHOX11
trn27063	1287	273	243	412	272	270	393	268	161	200	284	232	mybfamilytranscriptionfactorEFM-like
trn20885	1441	151	156	248	240	185	142	101	148	83	141	163	transcriptionfactorDIVARICATA-like
trn31535	2447	293	270	452	431	376	312	282	293	236	254	326	SAWADEEHOMEODOMAINHOMOLOG2isoformX3
trn23743	1504	58	39	53	71	53	36	52	70	42	29	62	two-componentresponseregulatorARR13isoformX2
trn2673	1037	103	76	118	172	125	127	103	103	107	72	150	REVEILLE6-like
trn23749	1371	51	22	36	15	37	75	59	65	32	16	79	transcriptionfactorMYB12
trn15750	1073	34	30	45	56	30	12	56	42	46	41	72	transcriptionfactorMYB86-like
trn11714	1202	134	129	236	131	83	40	96	101	118	78	138	MybfamilytranscriptionfactorAt1g14600
trn2745	683	9	18	24	29	29	10	24	23	7	23	22	mybfamilytranscriptionfactorAPLisoformX1
trn20967	2590	205	148	290	232	192	173	129	156	149	122	176	lysine-specifichistonedemethylase1homolog2
trn12371	2120	360	317	546	459	444	390	273	351	333	334	365	transcriptionfactorTFIIIBcomponentBisoformX1
trn30561	1162	79	104	121	121	178	133	105	86	97	90	126	transcriptionfactorMYB35
trn25629	804	83	73	105	126	112	50	75	87	120	40	185	homeobox-leucinezipperATHB-51	LMI1 Gene Homolog
trn18520	515	22	32	36	43	37	12	22	11	20	21	20	g2-likemyb-familytranscriptionfactor
trn27110	2377	319	317	432	479	602	558	487	223	218	356	303	telomererepeat-binding4-like
trn25115	1170	48	30	55	58	49	14	26	24	30	38	79	transcriptionfactorMYB86-like
trn18528	931	10	36	43	23	19	15	28	17	25	29	42	transcriptionfactorMYB108-like
trn6106	1027	52	72	85	219	142	94	209	66	25	90	105	myb-related308-like
trn12925	1150	411	417	715	574	508	504	278	282	309	382	482	OVEREXPRESSOROFCATIONICPEROXIDASE3
trn445	2781	478	410	726	703	504	584	545	510	375	506	575	homeobox-leucinezipperATHB-15-like
trn8106	799	15	33	55	40	44	63	35	22	63	40	47	myb-relatedtranscriptionfactor
trn25127	1524	164	129	216	179	155	88	95	122	121	112	146	myb-relatedB-like
trn6127	525	22	51	54	43	38	24	29	35	29	24	65	homeobox-leucinezipperHOX11-like
trn26190	895	46	35	61	69	39	36	47	33	36	48	52	DDB_G0292252isoformX1
trn6134	1248	59	43	95	62	57	31	60	55	45	72	79	transcriptionfactorDIVARICATA-like
trn6143	582	5	10	17	7	10	5	4	11	10	11	6	homeobox-leucinezipperHAT22-like
trn3023	1389	269	327	327	335	383	182	402	336	190	466	367	homeobox-leucinezipperHAT5-like
trn28948	1361	153	147	199	183	115	107	117	69	91	125	96	mybfamilytranscriptionfactorEFM-likeisoformX1
trn21273	1275	115	135	205	191	143	85	62	115	92	110	108	transcriptionfactorDIVARICATA-like
trn12448	2133	117	78	153	131	129	94	94	114	96	74	144	transcriptionfactorGAMYB-like
trn18559	1319	199	315	516	334	258	126	163	255	228	199	212	zinc-fingerhomeodomain2-like
trn3107	1375	46	40	48	43	47	23	45	35	31	43	68	transcriptionfactorMYB122-like
trn26227	986	74	114	101	132	100	348	147	26	210	73	117	myb-relatedMyb4-like
trn28105	1296	56	55	100	99	44	38	72	51	97	60	38	BEL1-likehomeodomain11
trn15853	2002	98	165	228	142	164	64	154	98	92	125	212	transcriptionrepressorKAN1isoformX1
trn18571	607	55	41	37	69	78	110	98	22	69	63	55	REVEILLE1-likeisoformX1
trn30991	2411	589	617	1032	935	889	700	737	556	588	674	907	two-componentresponseregulatorARR2-like
trn10459	2090	100	73	110	252	91	102	95	85	74	92	89	transcriptionfactorGAMYB-like
trn17890	2196	112	103	167	160	60	98	139	236	144	112	124	PREDICTED:uncharacterizedproteinLOC109173627isoformX1
trn33639	1241	295	469	665	265	262	534	364	181	307	372	335	mybfamilytranscriptionfactorEFM-like
trn29794	1557	43	47	88	118	43	38	90	71	68	48	98	BEL1-likehomeodomain11
trn31644	1305	204	159	286	229	209	170	155	177	129	145	202	telomererepeat-bindingfactor1-like
trn6257	1887	53	41	96	122	81	63	66	84	37	45	55	RNApolymeraseIterminationfactor-like
trn3349	1256	150	149	281	161	77	103	93	123	161	103	146	homeobox-leucinezipperATHB-6-like
trn25228	402	0	3	4	5	4	4	5	2	2	5	13	transcriptionfactorMYB44-like
trn9968	1082	30	38	45	30	25	10	24	17	32	22	34	MybfamilytranscriptionfactorAt1g14600
trn18604	611	5	17	29	11	11	7	21	5	14	11	17	transcriptionfactorMYB34-like
trn26303	1022	74	74	129	108	94	43	96	78	74	59	108	mybfamilytranscriptionfactorPHL8-likeisoformX1
trn31001	5608	1842	1715	2770	2545	2093	1564	1857	1730	1647	1811	2145	PREDICTED:uncharacterizedproteinLOC109190430
trn6346	1459	55	27	46	77	23	35	22	45	44	32	42	transcriptionfactorMYB39
trn29829	599	51	40	71	34	57	24	37	17	23	44	55	myb-related2-likeisoformX1
trn3550	847	12	32	51	60	21	20	30	37	40	23	43	myb-related330-like
trn21763	332	6	2	1	6	3	10	2	2	4	4	6	TranscriptionfactorMYB39
trn3573	862	93	138	224	185	114	204	121	113	66	151	117	transcriptionfactorDIVARICATA-like
trn18616	1031	40	23	41	41	31	56	33	32	35	19	25	transcriptionfactorMYB59-like
trn21814	365	6	6	12	8	11	5	9	8	4	4	14	homeobox-leucinezipperHOX3-like
trn25276	782	20	51	74	89	47	43	47	52	28	69	69	WUSCHEL-relatedhomeobox4
trn27227	974	61	99	141	96	126	302	110	111	108	109	170	homeobox-leucinezipperHAT22-like
trn12581	1125	131	106	180	194	186	143	69	122	116	113	91	telomererepeat-bindingfactor4-like
trn3648	563	79	127	183	160	91	35	73	73	42	89	77	zinc-fingerhomeodomain2-like
trn25665	3265	2019	1774	3007	3204	1887	1442	2115	1912	1812	2292	2913	homeobox-leucinezipperathb-15
trn24041	381	4	4	13	10	12	11	8	4	3	10	9	transcriptionfactorRAX2-like
trn15057	368	37	22	38	41	46	25	34	27	39	38	44	Homeoboxknotted-1-like
trn25295	1165	49	70	97	101	60	46	57	41	67	76	72	zinc-fingerhomeodomain6-like
trn31014	1982	278	286	401	476	313	402	326	288	262	272	351	at-richinteractivedomain-containing2
trn8483	1230	24	26	64	60	41	22	14	28	17	25	21	transcriptionfactorMYB59
trn6460	1167	263	373	537	440	407	293	343	298	270	425	324	mybfamilytranscriptionfactorAPL-like
trn25301	584	12	20	39	32	26	30	15	21	26	15	23	mybfamilytranscriptionfactorEFM-like
trn25669	2836	2850	2504	2798	4171	3335	2912	3731	1430	2539	3057	3416	LHY
trn23018	7003	1045	899	1557	1391	1025	1060	830	995	870	858	944	lysine-specifichistonedemethylase1homolog3
trn25319	743	10	17	19	18	12	16	15	16	32	24	36	homeobox-leucinezipperATHB-12-like
trn3869	337	5	3	8	9	7	2	4	3	3	9	7	mybfamilytranscriptionfactorEFM
trn27273	1080	76	146	199	165	227	120	163	89	41	128	108	transcriptionfactorDIVARICATA-like
trn8577	562	3	3	9	15	5	46	12	2	7	15	8	myb-relatedMyb4-like
trn31961	1819	245	488	600	501	514	367	569	381	281	560	796	BEL1-likehomeodomain1
trn32759	1724	339	264	415	471	307	386	329	391	291	282	387	homeobox-DDTdomainRLT1-likeisoformX1
trn8637	791	63	52	84	79	34	57	65	67	59	77	70	myb-related308-like
trn18112	3671	406	328	578	548	389	406	370	345	316	358	424	FLOWERINGLOCUSD-like
trn11784	1590	235	246	425	397	322	239	233	248	221	268	300	SWISNFcomplexsubunitSWI3B
trn612	950	26	57	84	67	52	39	64	36	13	49	46	transcriptionfactorPCL1-like
trn26432	931	14	23	36	30	21	27	20	18	31	19	30	ODORANT1-like
trn6605	630	29	8	22	16	11	16	16	17	11	10	13	transcriptionfactorMYB86-likeisoformX1
trn13850	327	29	39	62	33	80	38	32	39	46	31	17	telomererepeat-binding4-like
trn6615	755	16	7	18	16	11	0	8	36	11	15	23	WUSCHEL-relatedhomeobox3-like
trn6626	1033	16	22	35	50	51	32	30	24	21	51	48	myb-related306-like
trn11498	467	17	17	19	35	9	2	8	14	11	12	11	RADIALIS-like3
trn5234	2198	120	127	215	131	131	101	96	136	107	85	88	transcriptionalactivatorMyb
trn30799	724	16	8	16	11	13	4	10	6	9	6	24	transcriptionfactorRAX3
trn6647	491	1	8	10	6	6	3	2	6	2	4	1	WUSCHEL-relatedhomeobox4
trn19272	1940	1458	1263	1883	1963	1180	1140	1459	1384	1231	1112	1471	telomererepeat-binding1-likeisoformX2
trn12726	632	85	206	307	159	219	70	165	121	62	194	147	zinc-fingerhomeodomain9-like
trn14804	1869	1924	1171	2397	1911	1740	1284	1957	1638	1579	1108	1492	RNApolymeraseIterminationfactor-like
trn7102	1064	59	114	149	137	135	69	136	76	51	142	117	transcriptionfactorPCL1-like
trn24282	336	6	0	4	7	6	14	16	13	2	2	18	MYB-liketranscriptionfactorETC1
trn24284	311	1	5	3	4	2	1	4	4	3	2	18	zinc-fingerhomeodomain9-like
trn26490	897	32	23	45	51	21	27	48	36	21	39	45	zinc-fingerhomeodomain6-like
trn17389	2895	1189	1482	2269	2023	1876	1115	1656	1257	1315	1661	1679	homeobox-leucinezipperMERISTEML1-like
trn28306	411	2	1	4	10	1	7	12	1	14	4	9	homeobox-leucinezipperATHB-12-like
trn23074	2182	93	72	98	161	103	90	89	115	83	74	158	Myb-likeDNA-binding
trn25710	3406	2478	2890	4279	3658	3412	3049	2564	2044	1799	2878	3048	SWISNFcomplexsubunitSWI3D
trn30145	2745	1155	1084	1750	1766	1043	755	1089	1196	828	1139	1487	homeobox-leucinezipperATHB-14-likeisoformX1
trn32763	1080	250	260	397	434	312	261	284	281	259	270	379	PHR1-LIKE3-likeisoformX1
trn23085	1373	246	145	227	190	92	94	135	108	194	146	218	homeobox-leucinezipperATHB-13
trn25714	2866	308	422	656	498	319	224	263	351	373	440	469	homeobox-leucinezipperHDG11
trn28331	949	63	77	118	94	87	67	82	93	57	61	93	PREDICTED:uncharacterizedproteinLOC109173637
trn8968	302	3	1	6	9	0	6	5	7	1	3	6	myb-related330-like
trn29202	383	4	3	4	10	7	4	2	7	2	5	8	WUSCHEL-relatedhomeobox4
trn23114	1117	699	888	1467	934	840	550	860	927	930	746	1302	homeobox-leucinezipperATHB-13
trn752	1030	23	33	61	67	35	16	45	30	18	11	44	transcriptionrepressorKAN1isoformX1
trn18747	614	12	22	21	36	32	50	19	8	47	14	43	myb-relatedMyb4-like
trn27591	7352	1025	1022	1584	1082	1002	766	1012	982	905	1114	1241	CHROMATINREMODELING4
trn30162	3332	1329	1107	1949	2181	1664	1380	1036	1227	1170	1085	1482	myb-related3R-1-like
trn32006	2754	685	669	1074	1139	837	487	611	841	655	682	1001	chromatinremodeling4
trn5325	2818	370	1039	1279	835	880	641	750	594	442	675	634	BEL1-likehomeodomain4
trn810	1355	372	286	520	446	382	241	353	377	372	330	424	zinc-fingerhomeodomain4
trn28497	1365	171	204	269	259	203	90	140	168	144	135	244	zinc-fingerhomeodomain2-like
trn32026	1826	466	361	633	541	455	435	300	370	343	342	352	transcriptionaladapterADA2bisoformX1
trn837	1379	134	69	151	135	84	64	128	148	121	67	142	transcriptionfactorRAX2-like
trn7195	964	50	60	92	81	70	30	59	63	46	67	108	transcriptionfactorDIVARICATA-like
trn5341	1583	754	1473	1921	1369	991	786	1020	709	918	1180	1462	homeobox-leucinezipperATHB-6-like
trn851	2140	296	301	541	439	403	359	373	341	313	271	401	telomererepeat-binding6
trn30180	942	38	42	78	60	49	29	43	32	38	37	68	transcriptionfactorDIVARICATA-like
trn25757	1361	103	177	278	189	226	434	104	102	188	144	126	mybfamilytranscriptionfactorEFM-like
trn7221	3195	288	514	770	665	435	318	490	440	283	400	503	homeobox-leucinezipperANTHOCYANINLESS2
trn30188	1475	289	261	402	807	492	406	423	526	377	278	430	homeobox-leucinezipperATHB-6-like
trn32046	1909	445	391	701	628	447	446	487	497	423	428	580	transcriptionaladapterADA2-likeisoformX2
trn32049	3355	1527	1385	2331	1974	1196	1319	1056	1390	1512	1418	1450	pathogenesis-relatedhomeodomain
trn9349	1527	195	241	404	250	144	100	179	213	171	144	219	probabletranscriptionfactorKAN2isoformX1
trn31139	2310	739	664	993	1128	875	520	822	638	664	771	1181	two-componentresponseregulator-likeaprr2
trn25769	5339	1175	1189	1790	1627	1588	1292	1295	1014	1162	1167	1539	homeobox-DDTdomainRLT1
trn26740	2419	92	126	158	163	187	172	165	195	93	170	209	telomererepeat-binding5-likeisoformX1
trn31147	1604	223	240	309	342	240	199	236	146	166	197	270	mybfamilytranscriptionfactorPHL8-like
trn15376	673	5	13	43	21	19	21	22	14	10	21	14	transcriptionfactorWER-like
trn16262	1910	347	850	923	545	632	383	340	293	380	636	462	transcriptionactivatorGLK1-like
trn30226	2540	557	584	892	772	704	542	529	515	517	611	747	SWISNFcomplexsubunitSWI3C
trn1042	918	92	72	113	140	87	91	113	105	96	116	115	WUSCHEL-relatedhomeobox8
trn19618	1045	73	91	76	110	80	227	48	54	205	66	151	transcriptionfactorMYB44-like
trn1047	1234	177	245	294	863	348	316	351	177	270	190	323	myb-related308-like
trn29433	2373	278	303	452	330	374	198	422	259	256	273	365	DNA-bindingbromodomain-containing
trn18118	992	158	342	555	389	397	153	267	263	117	292	281	zinc-fingerhomeodomain9-like
trn1067	929	28	39	37	140	58	183	37	27	45	58	51	myb-relatedMyb4-like
trn1071	2622	613	389	693	752	510	430	526	410	354	503	525	homeobox-leucinezipperGLABRA2
trn28551	978	711	437	769	1031	566	462	737	606	342	522	592	myb-related308-like
trn25805	1471	122	74	138	119	110	102	133	152	83	81	126	transcriptionfactorRAX2-like
trn15404	3480	2130	2021	3473	2836	2552	1950	2007	2356	2078	2441	2933	celldivisioncycle5
trn31191	2857	404	287	424	494	358	232	285	233	244	315	421	homeobox-leucinezipperHDG1-likeisoformX3
trn28570	1877	214	194	353	285	190	122	179	189	202	134	346	probabletranscriptionfactorKAN2isoformX1
trn6944	745	61	8	26	46	30	82	8	14	9	25	10	R2R3-MYBtranscriptionalregulator
trn15424	1075	152	273	341	221	201	86	180	157	127	174	161	zinc-fingerhomeodomain9-like
trn16496	1280	198	141	250	235	194	176	149	191	172	186	221	telomererepeat-bindingfactor4
trn18916	2075	27	54	86	38	54	47	46	101	18	46	89	telomererepeat-binding5-likeisoformX1
trn13166	1303	190	197	342	262	279	194	193	216	133	281	256	PHR1-LIKE1-like
trn19776	2178	133	106	170	138	260	73	184	150	225	149	241	homeoboxATH1
trn11982	5959	1514	1393	2228	2274	2126	1503	1652	1617	1272	2193	1944	homeobox-DDTdomainRLT2
trn30282	1279	371	278	444	391	349	224	358	312	298	372	466	myb-relatedZm38-like
trn27710	1851	590	516	794	766	791	488	577	626	472	579	947	PHR1-LIKE1-likeisoformX1
trn5515	1066	252	210	499	499	470	339	330	235	175	149	201	mybJ
trn19802	916	14	5	5	11	7	8	2	8	8	9	46	transcriptionfactorMYB108-like
trn27712	572	21	29	30	40	93	30	37	34	20	42	90	transcriptionfactorMYB48-like
trn27713	1181	223	246	413	372	227	165	232	246	227	251	325	myb-related308-like
trn15447	3417	738	552	880	660	686	516	509	510	503	489	729	myb-related3r-1
trn24736	2596	420	435	653	646	558	469	666	546	438	460	873	BEL1-likehomeodomain1
trn27723	927	89	82	155	124	103	125	90	82	72	90	98	REVEILLE6-like
trn7407	1873	149	394	521	437	343	291	326	277	212	378	494	BEL1-likehomeodomain2
trn31250	1281	587	942	1333	1143	822	404	692	810	597	796	744	zinc-fingerhomeodomain5
trn12033	1665	169	159	235	270	247	86	186	165	150	195	279	PHR1-LIKE1-like
trn19926	2399	368	187	332	313	299	251	190	279	288	311	339	two-componentresponseregulatorARR12-like
trn17584	1797	1138	1805	2415	1782	1842	1364	1435	1248	975	1452	2284	homeoboxknotted-1-likeLET12
trn17586	2010	404	645	884	589	625	422	665	423	419	480	543	BEL1-likehomeodomain4
trn27774	1181	612	516	835	924	624	617	650	583	435	548	633	mybfamilytranscriptionfactorAPL-like
trn31278	1325	57	188	173	123	186	217	188	146	156	151	203	homeobox-leucinezipperHAT5-like
trn23387	1465	315	245	442	411	359	265	263	342	242	147	393	transcriptionfactorDIVARICATA
trn27790	1474	184	266	447	382	500	564	292	262	280	327	464	transcriptionfactorMYB1R1isoformX2
trn28663	1659	198	202	384	338	363	241	228	260	253	172	318	telomericrepeat-bindingfactor2-like
trn16577	2834	865	932	1473	1500	901	616	779	724	779	629	809	TSL-kinaseinteracting1-likeisoformX1
trn20057	2373	679	644	1121	977	882	586	716	572	572	634	855	dnaJhomologsubfamilyCmember2-like
trn20065	1021	143	104	213	246	185	108	155	89	114	132	215	transcriptionfactorMYB86
trn9525	1267	83	136	211	145	101	77	100	97	95	94	110	probabletranscriptionfactorKAN4
trn29534	1130	132	137	170	205	181	88	132	118	117	90	211	homeoboxHD1
trn1627	1367	227	217	407	364	367	187	227	187	182	328	444	homeobox-leucinezipperHAT4-like
trn20102	1108	169	180	288	323	274	180	230	150	175	138	241	dnaJhomologsubfamilyCmember2
trn10843	2003	144	88	180	186	94	106	127	137	159	82	143	transcriptionalactivatorMyb
